# A new trait in a well-studied ant: low aggression between workers from *Lasius niger* (Hymenoptera, Formicidae) nest complexes

**DOI:** 10.1101/2024.07.23.604725

**Authors:** Stanislav Stukalyuk

## Abstract

The formicine ant *Lasius niger* is one of the most abundant and most intensively studied Palaearctic ant species and was believed so far to form exclusively monogynous colonies, to spread via single-queen dispersal and to found claustrally. Two closely neighboring nest complexes of *Lasius niger* were observed in an abandoned field near Kyiv / Ukraine in 2017-2020. Nest complex A includes 14650 mounds on an area of 11.8 ha and nest complex B 15600 mounds on 13.3 ha. The nests within the nest complexes are connected via a developed trail network. Aggression tests revealed a low level of aggression between workers from different zones of the same nest complex but increased aggression in confrontations of nest complex workers with workers from a remote monodomous population. Reduced aggression between workers facilitate the integrity of the nest complex and its rapid growth.
