## Supplementary material for "A new trait in a well-studied ant: low aggression between workers from *Lasius niger* (Hymenoptera, Formicidae) nest complexes": https://docs.google.com/spreadsheets/d/120NPIgE0uSWaq72Ozm4iaQQUekJjyl8H/edit?usp=sharing&ouid=104020205009517280231&rtpof=true&sd=true

### Sheet: agressivness
				number of workers	location	swoops and bounces	threaten poses	seizing or clenching an enemy's appendages using mandibles	attack using secret spraying	killed	TAI	PCAI	Столбец1	Столбец2	Столбец3	Столбец4	Столбец5	killed	TAI	PCAI					PCAI
				200	Subcomlex B, 0-1 km	56	10	9	0	1	84	0.42						2.3±0.6	95.6667	0.478333				Subcomlex B, 0-1 km	0.42
				200	Subcomlex B, 0-1 km	48	13	21	3	3	112	0.56						0.6±0.3	52	0.26				Subcomlex B, 0-1 km	0.56
				200	Subcomlex B, 0-1 km	42	23	10	2	3	91	0.455						2.3±0.3	86.3333	0.431667				Subcomlex B, 0-1 km	0.455
				200	Subcomlex B, 0-500	18	4	0	0	0	22	0.11						0	55.6667	0.278333				Subcomlex B, 0-500	0.11
				200	Subcomlex B, 0-500	34	7	3	2	1	53	0.265						9.7±1.2	155.667	0.778333				Subcomlex B, 0-500	0.265
				200	Subcomlex B, 0-500	53	10	6	2	1	81	0.405						12.3±1.4	23.3333	1.16667				Subcomlex B, 0-500	0.405
				200	Subcomlex B, 0-250	47	13	4	2	2	74	0.37												Subcomlex B, 0-250	0.37
				200	Subcomlex B, 0-250	66	11	4	4	2	97	0.485												Subcomlex B, 0-250	0.485
				200	Subcomlex B, 0-250	56	7	5	5	3	88	0.44												Subcomlex B, 0-250	0.44
				200	Subcomlex B, 0-30	66	9	6	2	0	93	0.465												Subcomlex B, 0-30	0.465
				200	Subcomlex B, 0-30	36	1	0	0	0	37	0.185												Subcomlex B, 0-30	0.185
				200	Subcomlex B, 0-30	25	3	3	1	0	37	0.185												Subcomlex B, 0-30	0.185
				200	Subcomplex B-2 km, garden	93	15	11	5	9	145	0.725												Subcomplex B-2 km, garden	0.725
				200	Subcomplex B-2 km, garden	127	17	12	7	12	189	0.945												Subcomplex B-2 km, garden	0.945
				200	Subcomplex B-2 km, garden	92	11	9	4	8	133	0.665												Subcomplex B-2 km, garden	0.665
				20	between subcomplexes A and B	12	2	1	1	1	19	0.95												between subcomplexes A and B	0.95
				20	between subcomplexes A and B	9	3	2	1	1	19	0.95												between subcomplexes A and B	0.95
				20	between subcomplexes A and B	13	5	4	2	2	32	1.6												between subcomplexes A and B	1.6
														mean	sd	mean	sd
														TAI	TAI	PCAI	PCAI
													Subcomlex B, 0-1 km	95.6667	14.5717	0.478333	0.0728583
													Subcomlex B, 0-500	52	29.5127	0.26	0.147564
													Subcomlex B, 0-250	86.3333	11.5902	0.431667	0.0579511
													Subcomlex B, 0-30	55.6667	32.3316	0.278333	0.161658
													Subcomplex B-2 km, garden	155.667	29.4845	0.778333	0.147422
													between subcomplexes A and B	23.3333	7.50555	1.16667	0.375278
